# Essential Gene Phenotypes Reveal Antibiotic Mechanisms and Synergies in *Acinetobacter baumannii*

**DOI:** 10.1101/2022.11.09.515830

**Authors:** Ryan D. Ward, Jennifer S. Tran, Amy B. Banta, Emily E. Bacon, Warren E. Rose, Jason M. Peters

## Abstract

The emergence of multidrug-resistant Gram-negative bacteria underscores the need to define genetic vulnerabilities in relevant pathogens. The Gram-negative pathogen, *Acinetobacter baumannii*, poses an urgent threat by evading antibiotic treatment through both intrinsic and acquired mechanisms. Antibiotics kill bacteria by targeting essential gene products, but antibiotic-essential gene interactions have not been studied systematically in *A. baumannii*. Here, we use CRISPR interference (CRISPRi) to comprehensively phenotype *A. baumannii* essential genes. We show that certain essential genes are acutely sensitive to knockdown, providing a set of promising therapeutic targets. Screening our CRISPRi library against last-resort antibiotics revealed essential pathways that modulate beta-lactam resistance, an unexpected link between NADH dehydrogenase function and polymyxin killing, and the genetic basis for synergy between polymyxins and rifamycins. Our results demonstrate the power of systematic genetic approaches to identify weaknesses in Gram-negative pathogens and uncover antibiotic mechanisms that better inform combination therapies.

**Significance:** *Acinetobacter baumannii* is a hospital-acquired pathogen that is resistant to common antibiotic treatments. *A. baumannii* infections, we need to identify promising therapeutic targets and effective antibiotic combinations. Here, we characterize genes critical for *A. baumannii* viability and their interactions with antibiotics. We find that genes involved in proton gradient formation required for oxygen-dependent energy generation are central to *A. baumannii* physiology and represent appealing drug targets. We show that polymyxins interact with proton gradient genes, explaining how these antibiotics inhibit growth at sub-lethal concentrations and their efficacy in combination therapies. Our studies reveal antibiotic-gene interactions in *A. baumannii* that can inform future therapies.
