## Supplemental Table S1 for "Essential Gene Phenotypes Reveal Antibiotic Mechanisms and Synergies in *Acinetobacter baumannii*"

### Sheet: Table S1
Supplemental Table S1 Strains
Number	Descriptiona	Source
sJMP6	Escherichia coli BW25113 F-, Δ(araD-araB)567, ΔlacZ4787(::rrnB-3), λ-, rph-1, Δ(rhaD-rhaB)568, hsdR514 (Keio collection WT)	[Baba PMID: 16738554]
sJMP32	Escherichia coli DH10B F-, endA1, recA1, galE15, galK16, nupG, rpsL, ∆lacX74, f80[lacZ∆M15], araD139, ∆(ara-leu)7697, mcrA, ∆(mrr-hsdRMS-mcrBC) (cloning strain)	Invitrogen
sJMP146	Escherichia coli BW25141 ∆(araD-araB)567, ∆lacZ4787(::rrnB-3), ∆(phoB-phoR)580, λ-, galU95, ∆uidA3::pir+, recA1, endA9(D-ins)::FRT, rph-1, ∆(rhaD-rhaB)568, hsdR514 (pir+ cloning strain)	[Datsenko PMID: 10829079]
sJMP245	A. baumanii 19606 with MCi system from pJMP1183 inserted into the Tn7 att site, gmr (mRFP, mrfp targetting sgRNA, pLlacO-1 dCas9 promoter)	[Peters PMID: 30617347]
sJMP345	Escherichia coli strain sJMP146 with pJP121 (pJMP323), ampr	This study
sJMP424	Escherichia coli WM6026 lacIq, rrnB3, DElacZ4787, hsdR514, DE(araBAD)567, DE(rhaBAD)568, rph-1 att-lambda::pAE12-del (oriR6K/cat::FRT5), del 4229(dapA)::FRT(DAP-), del(endA)::FRT, uidA(delMluI)::pir(wt), attHK::pJK1006::del1/2(DoriR6K-cat::FRT5, DtrfA::FRT) (pir+ mating strain)	[Blodgett PMID: 17632514]
sJMP490	Acinetobacter baumanii ATCC19606 WT	ATCC
sJMP601	Escherichia coli (derived from BW25141, sJMP146) with FRT-cat-FRT(cmr) inserted between mltB and srlA (closely linked to recA)	This study
sJMP604	Escherichia coli (derived from WM6026, sJMP424) with FRT-cat-FRT(cmr) inserted between mltB and srlA, recA1	This study
sJMP624	Escherichia coli (derived from WM6026, sJMP604) with FRT inserted between mltB and srlA, recA1 (cat removed) (cms)	This study
sJMP2644	Escherichia coli mating strain sJMP3049 with pJMP1039 (Tn7 transposase expression strain)	This study
sJMP2935	Escherichia coli mating strain sJMP3049 with pEVS104 (helper strain)	This study
sJMP2942	Escherichia coli mating strain sJMP3049 with A. baumanii essential gene MCi pooled plasmid library, ampr, gmr	This study
sJMP2949	A. baumanii 19606 (sJMP490) with MCi library from pJMP2942 pooled library inserted into the Tn7 att site, gmr (A. baumanii essential gene Mobile-CRISPRi pooled library)	This study
sJMP3030	Escherichia coli (derived from BW25113, sJMP6) F-, Δ(araD-araB)567, ΔlacZ4787(::rrnB-3), λ-, rph-1, Δ(rhaD-rhaB)568, hsdR514, attTn7::acrIIA4 FRT-cat-FRT (cmr)	This study
sJMP3034	Escherichia coli (derived from BW25141, sJMP146) ∆(araD-araB)567, ∆lacZ4787(::rrnB-3), ∆(phoB-phoR)580, λ-, galU95, ∆uidA3::pir+, recA1, endA9(D-ins)::FRT, rph-1, ∆(rhaD-rhaB)568, hsdR514, attTn7::acrIIA4 FRT-cat-FRT (cmr)	This study
sJMP3040	Escherichia coli strain sJMP624 with pJP121, ampr	This study
sJMP3043	Escherichia coli (derived from WM6026, sJMP3040) with FRT inserted between mltB and srlA, recA1 (cat removed), attTn7::acrIIA4 FRT-cat-FRT(cmr)	This study
sJMP3049	Escherichia coli (derived from WM6026, sJMP3043) lacIq, rrnB3, DElacZ4787, hsdR514, DE(araBAD)567, DE(rhaBAD)568, rph-1 att-lambda::pAE12-del (oriR6K/cat::frt5), del 4229(dapA)::FRT (DAP-), del(endA)::FRT, uidA(DMluI)::pir(wt), attHK::pJK1006::del1/2(del oriR6K-cat::FRT5, del trfA::FRT), FRT inserted between mltB and srlA, recA1, attTn7::acrIIA4 (cms) (pir+, recAI mating strain with anti-CRISPR)	This study
sJMP3053	Escherichia coli (derived from BW25141, sJMP3034) ∆(araD-araB)567, ∆lacZ4787(::rrnB-3), ∆(phoB-phoR)580, l-, galU95, ∆uidA3::pir+, recA1, endA9(del-ins)::FRT, rph-1, ∆(rhaD-rhaB)568, hsdR514, attTn7::acrIIA4 (pir+, recAI cloning strain with anti-CRISPR)	This study
sJMP4324	A. baumannii ATCC 19606 with CRISPRi system from pJMP4189 inserted into the Tn7 att site, gmr (non-targeting control 4 sgRNA)	This study
sJMP4341	A. baumannii ATCC 19606 with CRISPRi system from pJMP4335 inserted into the Tn7 att site, gmr ( GO593_00515-targeting sgRNA)	This study
sJMP4353	sJMP4341 with pJMP4345 recombined into genome (single-crossover), kanr	This study
sJMP4358	sJMP4353 with prophage deletion (second-crossover), isolate 1	This study
sJMP4360	sJMP4353 with prophage deletion (second-crossover), isolate 2	This study
sJMP4361	sJMP4353 with prophage deletion (second-crossover), isolate 3	This study
sJMP4362	sJMP4353 with prophage deletion (second-crossover), isolate 4	This study
sJMP4363	sJMP4353 with prophage deletion (second-crossover), isolate 5	This study
sJMP4364	sJMP4353 with prophage deletion (second-crossover), isolate 6	This study
sJMP4365	sJMP4353 with prophage deletion (second-crossover), isolate 7	This study
sJMP4366	sJMP4353 with prophage deletion (second-crossover), isolate 8	This study
sJMP6333	A. baumanii 19606 (sJMP490) with MCi system from pJMP2748 inserted into the Tn7 att site, gmr (GFP, non-targeting sgRNA)	This study
sJMP6334	A. baumanii 19606 (sJMP490) with MCi system from pJMP2768 inserted into the Tn7 att site, gmr (GFP, gfp sgRNA)	This study
sJMP6335	A. baumanii 19606 (sJMP490) with MCi system from pJMP2776 inserted into the Tn7 att site, gmr (non-targeting sgRNA)	This study
sJMP10072	A. baumanii 19606 (sJMP490) with MCi system from pJMP10046 inserted into the Tn7 att site, gmr (murA sgRNA)	This study
sJMP10073	A. baumanii 19606 (sJMP490) with MCi system from pJMP10052 inserted into the Tn7 att site, gmr (nuoH sgRNA)	This study
sJMP10074	A. baumanii 19606 (sJMP490) with MCi system from pJMP10054 inserted into the Tn7 att site, gmr (nuoB sgRNA)	This study
sJMP10076	A. baumanii 19606 (sJMP490) with MCi system from pJMP10058 inserted into the Tn7 att site, gmr (lpxC sgRNA)	This study
sJMP10079	A. baumanii 19606 (sJMP490) with MCi system from pJMP10050 inserted into the Tn7 att site, gmr (glnS sgRNA)	This study
sJMP10080	A. baumanii 19606 (sJMP490) with MCi system from pJMP10062 inserted into the Tn7 att site, gmr (non-targeting-control 1 sgRNA)	This study
sJMP10081	A. baumanii 19606 (sJMP490) with MCi system from pJMP10064 inserted into the Tn7 att site, gmr (non-targeting control 2 sgRNA)	This study
agmr, gentamicin resistant; kanr, kanamycin resistant; ampr, ampicillin resistant; cmr, chloramphenicol resistant; cms, chloramphenicol sensitive; MCi, Mobile-CRISPRi
