## Supplemental Table S2 for "Essential Gene Phenotypes Reveal Antibiotic Mechanisms and Synergies in *Acinetobacter baumannii*"

### Sheet: S2 Plasmids
Supplemental Table S2 Plasmids
Plasmid	Description	Addgene #	Construction/notesa	Markerb	Source
pJMP38	pSIM19		pSC101 repA(ts) for lamda Red recombineering	specr
pJMP323	pJP121 (pRL2613)		pRC7-recA (mini-F vector, unstable without selection)	ampr	Robert Landick [pRC7 ref: de Boer PMID: 2645057]
pJMP1039	pTn7C1	119239	Tn7 transposase expression	ampr	[Peters PMID: 30617347]
pJMP1183	pTn7C89.1	119254	MCi test plasmid. pLlacO-1 dCas9 promoter, Spy dcas9::3Xmyc, pLlacO-1 sgRNA promoter (mrfp targeting spacer), GFP expression	ampr, kanr	[Peters PMID: 30617347]
pJMP1356	pTn7C183.1	119276	MCi plasmid	ampr, cmr	[Peters PMID: 30617347]
pJMP2367	pMCi-vC-GFP_BsaI	160076	MCi test plasmid. Zymo dCas9 promoter, Spy dcas9::3Xmyc, vC sgRNA promoter (BsaI site), GFP expression	ampr, cmr	[Banta PMID: 32978126]
pJMP2748	pAbaMCi-GFP-BsaI	*	MCi test plasmid. Aba suppressor dCas9 promoter, Spy dcas9::3Xmyc, vC sgRNA promoter (BsaI site), GFP expression.	ampr, gmr	This study
pJMP2754	pMCi-v4-GFP_BsaI	160666	MCi test plasmid. pLlacO-1 dCas9 promoter, Spy dcas9::3Xmyc, pLlacO-1 sgRNA promoter (BsaI site), GFP expression	ampr, gmr	[Banta PMID: 33332762]
pJMP2768	pAbaMCi-GFP-gfp	*	MCi test plasmid. Aba suppressor dCas9 promoter, Spy dcas9::3Xmyc, vC sgRNA promoter (gfp targeting spacer), GFP expression. Derivative of pJMP2748.	ampr, gmr	This study
pJMP2776	pAbaMCi-BsaI	*	MCi plasmid. Aba suppressor dCas9 promoter, Spy dcas9::3Xmyc, vC sgRNA promoter (BsaI site). For cloning new guides. Derivative of pJMP2748.	ampr (backbone), gmr (transposon)	This study
pJMP2942	pAbaMCi-OL-J		A. baumanii 19606 MCi pooled plasmid library. 6679 guides: 4 perfect match/essential gene, 10 mismatch/essential gene, 1000 nontargeting controls. Contructed by amplification of pooled oligonucleotide library 2020-OL-J with oJMP897 and oJMP898, followed by BsaI digestion, and ligation into BsaI-digested pJMP2776.	ampr, gmr	This study
pJMP3008	pCP20		pL-FLP (encodes yeast FLP recombinase), (ts, incubate at 30degC)	ampr, cmr	[Cerepanov PMID: 7789817]
pJMP3018	pTn7-acrIIA4		Contains a Tn7 transposon encoding the acrIIA4 gene from from a Listeria monocytogenes prophage under the control of a strong constitutive synthetic promoter and FRT-cat-FRT. Cloned by assembly of the MCi backbone (amplified from pJMP1356 with oJMP297/298) and synthetic DNA fragment oJMP299.	ampr, cmr	This study
pJMP4003	pEVS104		R6K ori helper plasmid for conjugation into A. baumanii	kanr	[Stabb PMID: 12474404]
pJMP4189	p2776-control 4		MCi plasmid. non-targeting control spacer 4. Annealed oligonucleotides oJMP834/835 ligated into pJMP2776 BsaI site.	ampr, gmr	this study
pJMP4335	p2776-GO593_00515		MCi plasmid. GO593_0051-targeting spacer. Annealed oJMP1211/1212 ligated into pJMP2776 BsaI site.	ampr, gmr	This study
pJMP4345	prophage deletion plasmid		Assemble (~1 kb) region upstream (oJMP1568/1569 PCR) and (~1 kb) region downstream (oJMP1570/1571 PCR) of prophage (genomic loci/coordinates or locus tags of region deleted) into pJMP1183 between AscI and EcoRI sites.	ampr, kanr	this study
pJMP10042	pAbaMCi-mraY		MCi plasmid. mraY-targeting spacer. Annealed oligonucleotides oJMP1623/1635 ligated into pJMP2776 BsaI site.	ampr, gmr	This study
pJMP10044	pAbaMCi-ftsI		MCi plasmid. ftsI-targeting spacer. Annealed oligonucleotides oJMP1624/1636 ligated into pJMP2776 BsaI site.	ampr, gmr	This study
pJMP10046	pAbaMCi-murA		MCi plasmid. murA-targeting spacer. Annealed oligonucleotides oJMP1625/1637 ligated into pJMP2776 BsaI site.	ampr, gmr	This study
pJMP10048	pAbaMCi-nuoH		MCi plasmid. nuoH-targeting spacer. Annealed oligonucleotides oJMP1626/1638 ligated into pJMP2776 BsaI site.	ampr, gmr	This study
pJMP10050	pAbaMCi-nuoB		MCi plasmid. nuoB-targeting spacer. Annealed oligonucleotides oJMP1627/1639 ligated into pJMP2776 BsaI site.	ampr, gmr	This study
pJMP10052	pAbaMCi-nuoF		MCi plasmid. nuoF-targeting spacer. Annealed oligonucleotides oJMP1628/1640 ligated into pJMP2776 BsaI site.	ampr, gmr	This study
pJMP10054	pAbaMCi-lpxC		MCi plasmid. lpxC-targeting spacer. Annealed oligonucleotides oJMP1629/1641 ligated into pJMP2776 BsaI site.	ampr, gmr	This study
pJMP10056	pAbaMCi-lpxA		MCi plasmid. lpxA-targeting spacer. Annealed oligonucleotides oJMP1630/1642 ligated into pJMP2776 BsaI site.	ampr, gmr	This study
pJMP10058	pAbaMCi-ileS		MCi plasmid. ileS-targeting spacer. Annealed oligonucleotides oJMP1631/1643 ligated into pJMP2776 BsaI site.	ampr, gmr	This study
pJMP10060	pAbaMCi-glnS		MCi plasmid. glnS-targeting spacer. Annealed oligonucleotides oJMP1632/1644 ligated into pJMP2776 BsaI site.	ampr, gmr	This study
pJMP10062	pAbaMCi-control1		MCi plasmid. Non-targeting control spacer 1. Annealed oligonucleotides oJMP633/1645 ligated into pJMP2776 BsaI site.	ampr, gmr	This study
pJMP10064	pAbaMCi-control2		MCi plasmid. Non-targeting controlspacer 2. Annealed oligonucleotides oJMP634/1646 ligated into pJMP2776 BsaI site.	ampr, gmr	This study
aMCi, Mobile-CRISPRi; ts temperature sensitive
bgmr, gentamicin resistance; ampr, ampicillin resistance; kanr, kanamycin resistance; cmr, chloramphenicol resistance
*to be submitted to Addgene
