## Supplemental Table S3 for "Essential Gene Phenotypes Reveal Antibiotic Mechanisms and Synergies in *Acinetobacter baumannii*"

### Sheet: Table S3
Supplementary Table S3 Oligonucleotides and Synthetic DNA
Number	Sequencea	Description	Usage
2020-OL-J	CTTCTACCGAACATACAGGGTCTCTtagtXXXXXXXXXXXXXXXXXXXXXgtttAGAGACCTCGCGTTATGCTGTATGT	Pooled oligo library (4 perfect match/essential gene, 10 mismatch/essential gene, 1000 controls), (20 X's represent pool of 6679 oligos encoding 4 guides/essential gene, 10 mismatch/essential gene, and 1000 non-targeting controls). Agilent SurePrint.	pooled CRISPRi library amplification template
oJMP60	CGCCCCTCTTTAATACGACG	R primer for Tn7 right end (Tn7R)	verify Tn7 insertion
oJMP201	acacttgatactgtatgagc	recA_A	amplify recA locus
oJMP202	cttaaaaaagcaaaagggcc	recA_B	amplify recA locus
oJMP211	CCTCGCTATCCTTTTATTCAAACTTTCAAATTAAAATATcggcggttttcttttctcttc	F primer to amplify FRT-cat-FRT (chloramphenicol resistance) from pJMP1356 with 40nt homology region for insertion between mltB and srlA of strain BW25141	l Red recombineering, strain sJMPXXXX
oJMP212	GATTTAAAAGTGTTATTTTGATCGCAAAATGAAAGATAAgatgagctcgaattggggatc	R primer to amplify FRT-cat-FRT (chloramphenicol resistance) from pJMP1356 with 40nt homology region for insertion between mltB and srlA of strain BW25141	l Red recombineering, strain sJMPXXXX
oJMP297	taaaaagtgagttgaactaacGgcgcgcctccttaatg	F primer to amplify pJMP1356 vector backbone	construct pJMP3018
oJMP298	ttctctaattaagtcattaatattcatcctggtatttcctgtgtgaaaacatag	F primer to amplify pJMP1356 vector backbone	construct pJMP3018
oJMP299	ttaatgacttaattagagaaatcaaaaacaaagattacacagtgaaattgagtggtacggatagcaatagtatcacacagctaattattcgcgttaataatgatggcaacgagtatgtaatttctgaaagtgaaaatgaatcaatcgttgaaaaattcatctctgcattcaaaaacggttggaatcaagaatacgaggatgaagaagaattttataatgacatgcaaacaatcaccttaaaaagtgagtt	synthetic DNA encoding acrIIA4	construct pJMP3018
oJMP398	GGCACACACTATCCAATCGC	F primer, 3' end of glmS	verify Tn7 insertion
oJMP399	GACCAGTTCAGACCCGTTG	R primer downstream of Tn7 insertion (in murI)	verify Tn7 insertion
oJMP410	TAGTCATCTAATTCAACAAGAATT	gfp1_top	anneal oligos to clone individual guides
oJMP411	aAACAATTCTTGTTGAATTAGATG	gfp1_bottom	anneal oligos to clone individual guides
oJMP566	CTGAGGAAGATCTGTAATAAGGCGCG	F primer for Tn7 left end (Tn7L)	verify Tn7 insertion
oJMP635	TACGTCTGCAGACTAGTGCGAATTGATCTGGTTTGACAGC	Aba_dCas9 promoter-F	construction of plasmid pJMP2748
oJMP636	ttgatactgtggcggtctgtatttcc	Aba_dCas9 promoter-R	construction of plasmid pJMP2748
oJMP697	ACACTCTTTCCCTACACGACGCTCTTCCGATCTCGACTCGGTGCCACTTTTTC	F nested primer with adapter for index PCR with Illumina TruSeq adapter	amplify sample for NGS
oJMP698	GTGACTGGAGTTCAGACGTGTGCTCTTCCGATCTACTACTCTTGCCTACTACCTATCGAC	R nested primer with adapter for index PCR with Illumina TruSeq adapter	amplify sample for NGS
oJMP834	TAGTGGGTCATAACATACTTCGTC	nontargeting control 4_top	nontargeting sgRNA
oJMP835	AAACGACGAAGTATGTTATGACCC	nontargeting control 4_bottom	nontargeting sgRNA
oJMP897	CTTCTACCGAACATACAG	OL-J-F	amplify pooled library
oJMP898	ACATACAGCATAACGCGA	OL-J-R	amplify pooled library
oJMP1211	TAGTAATAATTCTTTGAGCTTGCT	GO593_00515 _top	anneal oligos to clone individual guides
oJMP1212	AAACAGCAAGCTCAAAGAATTATT	GO593_00515_bottom	anneal oligos to clone individual guides
oJMP1241	TGTCAATTTGCGGTATATGGTCC	F primer for mnt PCR	to confirm prophage deletion
oJMP1242	ACCTTACTCATGCAGAACCCT	R primer for mnt PCR	to confirm prophage deletion
oJMP1381	tgttgcctgcacttcttgtc	F PCR primer upstream of prophage	to confirm prophage deletion
oJMP1382	tcgaggagcttggcgtaaaa	R PCR primer downstream of prophage	to confirm prophage deletion
oJMP1568	AACAGAACGGTCAGCCACATGAATTCTGGCAAGCATAAAGGTACAGC	F primer for region upstream of prophage	prophage deletion plasmid construction
oJMP1569	GGGATCGAACCCACGACC	R primer for region upstream of prophage	prophage deletion plasmid construction
oJMP1570	GGTCGTGGGTTCGATCCCCGCCGAGCGCACCATTTTATATATAA	F primer for region downstream of prophage	prophage deletion plasmid construction
oJMP1571	GCTGCAAGTCCCATTAAGGAGGCGCGCCTTATCGAACTAGAGTCCAGAGGGC	R primer for region downstream of prophage	prophage deletion plasmid construction
oJMP1623	tagtATTTTCTTAGCATGATTTTC	mraY_top	anneal oligos to clone individual guides
oJMP1624	tagtTCAATCACAATTTTCATGAT	ftsI_top	anneal oligos to clone individual guides
oJMP1625	tagtAGAATCATTGCCGCAAGTAA	murA_top	anneal oligos to clone individual guides
oJMP1626	tagtCAACACGGTTTGGACCATAA	nuoH_top	anneal oligos to clone individual guides
oJMP1627	tagtACAATTTGACGATCTTGCAA	nuoB_top	anneal oligos to clone individual guides
oJMP1628	tagtACCTAATGCTTTTTTAAAGC	nuoF_top	anneal oligos to clone individual guides
oJMP1629	tagtCCAGCACTACCATCCATAAT	lpxC_top	anneal oligos to clone individual guides
oJMP1630	tagtTACCAGCACCAATAGTCACT	lpxA_top	anneal oligos to clone individual guides
oJMP1631	tagtAATCTGCTGATAAATGTTGT	ileS_top	anneal oligos to clone individual guides
oJMP1632	tagtTTGCTGCGCAGAATCGACAG	glnS_top	anneal oligos to clone individual guides
oJMP1633	tagtAATATCCTTAAAAAACCAGA	nontargeting control1_top	anneal oligos to clone individual guides
oJMP1634	tagtCTACCTGTATAACAATTTGA	nontargeting control2_top	anneal oligos to clone individual guides
oJMP1635	aaacGAAAATCATGCTAAGAAAAT	mraY_bottom	anneal oligos to clone individual guides
oJMP1636	aaacATCATGAAAATTGTGATTGA	ftsI_bottom	anneal oligos to clone individual guides
oJMP1637	aaacTTACTTGCGGCAATGATTCT	murA_bottom	anneal oligos to clone individual guides
oJMP1638	aaacTTATGGTCCAAACCGTGTTG	nuoH_bottom	anneal oligos to clone individual guides
oJMP1639	aaacTTGCAAGATCGTCAAATTGT	nuoB_bottom	anneal oligos to clone individual guides
oJMP1640	aaacGCTTTAAAAAAGCATTAGGT	nuoF_bottom	anneal oligos to clone individual guides
oJMP1641	aaacATTATGGATGGTAGTGCTGG	lpxC_bottom	anneal oligos to clone individual guides
oJMP1642	aaacAGTGACTATTGGTGCTGGTA	lpxA_bottom	anneal oligos to clone individual guides
oJMP1643	aaacACAACATTTATCAGCAGATT	ileS_bottom	anneal oligos to clone individual guides
oJMP1644	aaacCTGTCGATTCTGCGCAGCAA	glnS_bottom	anneal oligos to clone individual guides
oJMP1645	aaacTCTGGTTTTTTAAGGATATT	nontargeting control1_bottom	anneal oligos to clone individual guides
oJMP1646	aaacTCAAATTGTTATACAGGTAG	nontargeting control2_bottom	anneal oligos to clone individual guides
aSequences are 5’  3’
