## Supplemental Table S4 for "Essential Gene Phenotypes Reveal Antibiotic Mechanisms and Synergies in *Acinetobacter baumannii*"

### Sheet: Table S4
Supplemental Table S4 Digital resources
Software/package/resource	Description	Reference/website	custom script location
NCBI nucleotide database		https://www.ncbi.nlm.nih.gov/nucleotide/
Github	development platform	https://github.com/
custom sgRNA design (Python)	sgRNA design	[Banta 33332762]	https://github.com/ryandward/sgrna_design
seal.sh	counting sgRNA sequences	https://sourceforge.net/projects/bbmap/	gist.github.com/ryandward/ed9bb3d3414f4eed17ad58fe6da1ed7a
edgeR	condition comparisons – quantification and confidence	[Robinson PMID: 19910308]	github.com/ryandward/acinetobacter_baumannii_CRISPRi_seq/blob/main/meta_counter.R
poolr R package	confidence calculation	[Cinar DOI: 10.18637/jss.v101.i01]
drc (DoseResponse) R package (adapted)	knockdown-response curves	[Ritz PMID: 26717316]	github.com/ryandward/acinetobacter_baumannii_CRISPRi_seq/blob/main/dose_response_calculator.R
drc (DoseResponse) R package (adapted)	knockdown-response curves	[Ritz PMID: 26717316]	github.com/ryandward/acinetobacter_baumannii_CRISPRi_seq/blob/main/kd_50_vulnerability.R
drc (DoseResponse) R package (adapted)	knockdown-response curves	[Ritz PMID: 26717316]	ryandward.github.io/acinetobacter_baumannii_CRISPRi_seq/Misc/Dose_Response_Plots.html
tidyverse collection of R packages	data science package collection	https://www.tidyverse.org/	github.com/ryandward/acinetobacter_baumannii_CRISPRi_seq
ggplot2	declarative graphic generation platform	[H. Wickham. ggplot2: Elegant Graphics for Data Analysis. Springer-Verlag New York, 2016.]	github.com/ryandward/acinetobacter_baumannii_CRISPRi_seq
pheatmap R package	clustered heatmap generation platform	https://CRAN.R-project.org/package=pheatmap	github.com/ryandward/acinetobacter_baumannii_CRISPRi_seq
growthcurver	bacterial growth analytical platform	[Sprouffske PMID: 27094401]
Mauve	multiple sequence alignment platform	https://darlinglab.org/mauve/mauve.html
Orthofinder	comparative genomics platform	https://github.com/davidemms/OrthoFinder
String-db	predicted protein-protein interaction database	https://string-db.org/
